# A single mutation in dairy cow-associated H5N1 viruses increases receptor binding breadth

**DOI:** 10.1101/2024.06.22.600211

**Authors:** Marina R. Good, Wei Ji, Monica L. Fernández-Quintero, Andrew B. Ward, Jenna J. Guthmiller

**Author notes:** Contributed equally (Marina R. Good, Wei Ji).

## Abstract

Clade 2.3.4.4b H5N1 is causing an unprecedented outbreak in dairy cows in the United States. To understand if recent H5N1 viruses are changing their receptor use, we screened recombinant hemagglutinin (HA) from historical and recent 2.3.4.4b H5N1 viruses for binding to distinct glycans bearing terminal sialic acids. We found that H5 from A/Texas/37/2024, an isolate from the dairy cow outbreak, has increased binding breadth to glycans bearing terminal α2,3 sialic acids, the avian receptor, compared to historical and recent 2.3.4.4b H5N1 viruses. We did not observe any binding to α2,6 sialic acids, the receptor used by human seasonal influenza viruses. We identified a single mutation outside of the receptor binding site, T199I, was responsible for increased binding breadth, as it increased receptor binding site flexibility. Together, these data show recent H5N1 viruses are evolving increased receptor binding breadth which could impact the host range and cell types infected with H5N1.
