## Extended Data Table 1 for "A single mutation in dairy cow-associated H5N1 viruses increases receptor binding breadth"

### Sheet: Sheet2
Name	GISAID accession number	Strain
A / H5N1|A/dairy cow/Ohio/2024-04-05	EPI3352942	B24OSU-494
A / H5N1|A/domestic cat/New Mexico/2024-03-20	EPI3260130	24_009116-001
A / H5N1|A/domestic cat/Oklahoma/2024-03-20	EPI3261179	24_009118-002
A / H5N1|A/feline/Montana/2024-03-19	EPI3259740	24-009038-001
A / H5N1|A/goat/Minnesota/2024-03-08	EPI3260939	24_007234-050
A / H5N1|A/Michigan/91/2024-05-25	EPI3352530	91
A / H5N1|A/mountain lion/Montana/2024-01-30	EPI3260245	24_005908-001
A / H5N1|A/mountain lion/Montana/2024-04-01	EPI3260237	24_010315-001
A / H5N1|A/skunk/Montana/2024-03-11	EPI3260220	24_007939-001
A / H5N1|A/skunk/Washington/2024-02-23	EPI3260180	24_005959-003
A/H5N1|A/American raven/New York/2023-05-03	EPI2614558	23-015413-001
A/H5N1|A/bald eagle/Virginia/2022-04-15	EPI2181683	W22-306
A/H5N1|A/barnacle goose/Sweden/2024-01-01	EPI2957032	SVA240110SZ0256/FB000047
A/H5N1|A/black skimmer/Chile/2022-12-02	EPI2397292	C61962
A/H5N1|A/black vulture/Louisiana/2023-02-08	EPI2506972	W23-119
A/H5N1|A/Black-Headed Gull/England/2023-05-30	EPI2616136	126428
A/H5N1|A/black-headed gull/Finland/2023-07-28	EPI2755749	9079
A/H5N1|A/black-swan/Switzerland-Zurich/2023-02-03	EPI2456222	230131
A/H5N1|A/Brown skua/Bird Island/2023-10-08	EPI2780125	128288
A/H5N1|A/cat/Nebraska/2023-03-30	EPI2603671	23-010184-001
A/H5N1|A/cat/Poland/Gda1/2023-06-21	EPI2610690	Gda1
A/H5N1|A/chicken/Colorado/2023-11-08	EPI2964237	23-034666-001
A/H5N1|A/chicken/Ecuador/2022-11-25	EPI2245679	02
A/H5N1|A/chicken/Laos/2023-05-16	EPI2808018	C1602
A/H5N1|A/chicken/Mali/2022-03-16	EPI2098688	EPI2098688
A/H5N1|A/chicken/Niger/2022-01-01	EPI1995212	22VIR1409-5
A/H5N1|A/chicken/Niger/2023-02-02	EPI2550379	51-23_23VIR3551-32
A/H5N1|A/chicken/Oregon/2023-11-14	EPI2906206	23-035544-002
A/H5N1|A/Chicken/Peru/2022-11-28	EPI2259595	LAM-INS-002
A/H5N1|A/chicken/Wisconsin/2022-04-13	EPI2705533	USDA-011334-002
A/H5N1|A/Colorado/2022-04-20	EPI2042405	18
A/H5N1|A/common tern/Germany-SH/2023-06-02	EPI2643181	2023AI05269
A/H5N1|A/crow/Minnesota/2023-03-03	EPI2613886	23-007350-001
A/H5N1|A/dairy cow/Kansasl/2024-03-25	EPI3261635	24_009497-004
A/H5N1|A/dairy cow/Michiganl/2024-03-24	EPI3337855	24_009027-002
A/H5N1|A/dairy cow/New Mexico/2024-03-16	EPI3261323	24_009309-002
A/H5N1|A/dairy cow/New Mexico/2024-03-29	EPI3261363	24_010193-007
A/H5N1|A/dairy cow/North Carolina/2024-04-04	EPI3337875	24_010327-005
A/H5N1|A/dairy cow/South Dakota/2024-04-05	EPI3302308	24_010354-019-300
A/H5N1|A/dairy cow/Texas/2024-03-14	EPI3261275	24_009110-021
A/H5N1|A/dairy cow/Texas/2024-03-20	EPI3259945	24_009109-001
A/H5N1|A/dairy cow/Texas/2024-03-25	EPI3260843	24_009367-009
A/H5N1|A/dolphin/Florida/2022-03-30	EPI2182143	22-025319-002
A/H5N1|A/domestic cat/Texasl/2024-03-19	EPI3317412	062222-24-1-3
A/H5N1|A/duck/Bangladesh/2023-06-23	EPI2893639	SJCEIRR-58403
A/H5N1|A/duck/Egypt/2023-02-09	EPI2971369	EPI2971369
A/H5N1|A/duck/Pennsylvania/2022-05-02	EPI2246600	22-013368-002
A/H5N1|A/Goose/Guangdong/1996	EPI5797	1
A/H5N1|A/goose/Niger/2023-02-06	EPI2550387	59-23_23VIR3551-35
A/H5N1|A/Grackle/Texas/2024-03-20	EPI3260947	24_008765-002
A/H5N1|A/Great Horned Owl/BC/2023-03-10	EPI2856251	AIVPHL-981
A/H5N1|A/guinea fowl/Niger/2023-02-14	EPI2550403	71-23_23VIR3551-38
A/H5N1|A/gull/Switzerland-Luzern/2023-01-25	EPI2456214	230119
A/H5N1|A/harbor seal/Maine/2022-06-27	EPI2110485	22-020455-005
A/H5N1|A/harbor seal/Maine/2022-07-15	EPI2310444	22-025072-002
A/H5N1|A/harbor seal/Washington/2023-08-19	EPI2895495	23-025744-002
A/H5N1|A/hens/Romania/2023-12-22	EPI3093183	16994_24VIR1002-3
A/H5N1|A/Indonesia/5/2005	EPI124067	5
A/H5N1|A/Jiangsu/2023-02-10	EPI2455058	NJ210
A/H5N1|A/Michigan/2024-05-14	EPI3334182	90
A/H5N1|A/Mink/Spain/2022-10-18	EPI2220605	3691-10_22VIR10586-11
A/H5N1|A/Pelican/Chile/2022-12-05	EPI2416961	6618-1
A/H5N1|A/Pelican/Chile/2022-12-07	EPI2417003	7087-1
A/H5N1|A/peregrine falcon/California/2024-02-14	EPI3158787	24-005915-001
A/H5N1|A/peregrine falcon/Niigata/2022-11-20	EPI2412741	1511C001
A/H5N1|A/peregrine falcon/Texas/2023-10-17	EPI2870346	23-032452-001
A/H5N1|A/pheasant/Texas/2022-03-29	EPI2703668	USDA-009984-001
A/H5N1|A/Raccoon/New Mexico/2024-03-23	EPI3260971	24_009496-002
A/chicken/Michigan/24_009582-001/2024-4-1	EPI3260113	24_009582-001
A/H5N1|A/red fox/Michigan/2022-06-08	EPI2182127	22-018712-001
A/H5N1|A/sanderling/Oregon/2023-02-04	EPI2614014	23-008234-001
A/H5N1|A/Skunk/New Mexico/2024-02-23	EPI3158803	24-006483-001
A/H5N1|A/Striped Skunk/BC/2023-03-09	EPI2856227	AIVPHL-977
A/H5N1|A/striped skunk/Kansas/2023-01-27	EPI2507003	W23-094
A/H5N1|A/swan/Texas/2023-10-06	EPI2868809	23-030412-001
A/H5N1|A/Texas/2024-03-28	EPI3171488	37
A/H5N1|A/turkey/Minnesota/2023-10-08	EPI2869756	23-031338-001
A/H5N1|A/Vietnam/1204/2006-06-26	EPI1990182	1204
A/H5N2|A/chicken/Oita/22A4T/2023-01-17	EPI2747786	22A4T
A/H5N2|A/goose/Yunlin/2015-01-11	EPI1892540	15010029-1
A/H5N2|A/turkey/Yunlin/2018-12-27	EPI1892771	18120005-2
A/H5N5|A/large-billed crow/Hokkaido/2024-02-23	EPI3182689	B112
A/H5N5|A/Northern goshawk/Norway/2023-03-13	EPI2972840	2023-07-184-1
A/H5N6|A/canine/China/GX30/2023-04-01	EPI2676672	GX30
A/H5N6|A/chicken/Zhejiang/2016-05-01	EPI1903559	528127
A/H5N6|A/Duck/Cambodia/2020-08-21	EPI2255536	e8T241D9
A/H5N6|A/duck/China/2016-10	EPI1931951	FJ1567
A/H5N6|A/duck/Nha Trang/2018-01-07	EPI1776367	271
A/H5N6|A/duck/Vietnam/2017-11-12	EPI2439928	HN4240
A/H5N6|A/goose/China/2016-08-06	EPI2136543	GS38-HA.seq
A/H5N6|A/mink/China/2018-04-05	EPI2114125	456
A/H5N6|A/pigeon/Fujian/2017-01-17	EPI1836831	1.17_FZHX0104-O
A/H5N6|A/Rattus norvegicus/China/2021-10	EPI2394816	FS21
A/H5N8|A/Astrakhan/3212/2020-12-07	EPI1850047	2171-1
